# Two distinct *Trypanosoma* eIF4F complexes co-exist, bind different mRNAs and are regulated during nutritional stress

**DOI:** 10.1101/2024.04.15.589194

**Authors:** Bernardo Papini Gabiatti, Eden Ribeiro Freire, Jimena Ferreira da Costa, Mariana Galvão Ferrarini, Tatiana Reichert Assunção de Matos, Henrique Preti, Isadora Munhoz da Rocha, Beatriz Gomes Guimarães, Susanne Kramer, Nilson Ivo Tonin Zanchin, Fabíola Barbieri Holetz

**Author notes:** The authors share equal contribution to this work (Bernardo Papini Gabiatti, Eden Ribeiro Freire). To whom correspondence should be addressed: Fabíola Barbieri Holetz.

## Abstract

Many eIF4F subunits and PABP paralogues are found in trypanosomes: six eIF4E, five eIF4G, one eIF4A and two PABPs. They are expressed simultaneously and assemble into different complexes, contrasting the situation in metazoans that use distinct complexes in different cell types or developmental stages. Each eIF4F complex has its own proteins, mRNAs and, consequently, a distinct function. We set out to study the function and regulation of the two major eIF4F complexes of *Trypanosoma cruzi* and identified the associated proteins and mRNAs of eIF4E3 and eIF4E4 in cells in exponential growth and in nutritional stress. Upon stress, eIF4G/eIF4A and PABP remain associated to the eIF4E, but the associations with other 43S pre-initiation factors decrease, indicating that ribosome attachment is impaired. Most eIF4E3-associated mRNAs encode for metabolic proteins, while eIF4E4 associate to mRNAs encoding ribosomal proteins. Interestingly, for both eIF4E3/4, more mRNAs were associated in stressed cells than in non-stressed cells, even though these mRNAs have lower translational efficiencies in stress. In summary, trypanosomes have two co-existing eIF4F complexes involved in translation of distinct mRNA cohorts important for growth. Under stress conditions, both complexes exit translation but remain bound to their mRNA targets.
