## Supplementary material for "Two distinct *Trypanosoma* eIF4F complexes co-exist, bind different mRNAs and are regulated during nutritional stress": Table S1

### Sheet: Sheet1
	Primers used in this study
	Construct	Primer forward	Primer reverse
	eIF4E3 1-447	GGGGACAAGTTTGTACAAAAAAGCAGGCTGCATGAACCCGGCGGCGCAAGA	GGGGACCACTTTGTACAAGAAAGCTGGGTCCAGTGTGAAGTCCGGCGTTATTCGC
	eIF4E4 1-410	GGGGACAAGTTTGTACAAAAAAGCAGGCTGCATGAGCTCCGTTCTGAAGGCGGAC	GGGGACCACTTTGTACAAGAAAGCTGGGTCCCAGCGGCGTCGGTTGTTTC
	eIF4A1 1-404	GGGGACAAGTTTGTACAAAAAAGCAGGCTGCATGTACTTTTTTTTTCTTTT	GGGGACCACTTTGTACAAGAAAGCTGGGTCCCTCGCCAAGGTACGCGGCGA
	PABP1 1-566	GGGGACAAGTTTGTACAAAAAAGCAGGCTGCATGCTGGCAGTAAATAAACC	GGGGACCACTTTGTACAAGAAAGCTGGGTCCCGCGGTGGATTCGTGCGCCT
	PABP2 1-550	GGGGACAAGTTTGTACAAAAAAGCAGGCTGCATGTCGAACTTTCCTGCTGC	GGGGACCACTTTGTACAAGAAAGCTGGGTCCAACGTTCATGTGGCGATTCA
	PABP1 204-409	GTACCATGGGGGGGAATGGCAATATTTTTGTCAAGAAC	GCTTCCTCGAGCATATACTTTTGCCTCAATGCGATTAG
	PABP2 92-205	GTGCCATGGGGCGCAGCGGCGTGACGAACATCGTA	GACGAAGCTTGCGGAAGCGGCAGACACTCAGTTTCAT
	PABP1 486-586	CTA GGATCC CTACCGCCCATCACTGCCG	CTGA CTCGAG TTA CGCGGTGGATTCGTGCGC
	PABP2 467-550	CTA GGATCC TCG TTG GCT TCA CAG GGA CAG AAT	CTGA CTCGAG CTA AAC GTT CAT GTG GCG ATT CAG
